# HiCAT: A tool for automatic annotation of centromere structure

**DOI:** 10.1101/2022.08.07.502881

**Authors:** Shenghan Gao, Xiaofei Yang, Xixi Zhao, Bo Wang, Kai Ye

## Abstract

Significant improvements in long-read sequencing technologies have unlocked complex genomic areas, such as centromeres, in the genome and introduced the centromere annotation problem. Currently, centromeres are annotated in a semi-manual way. Here, we propose HiCAT, a generalizable automatic centromere annotation tool, based on hierarchical tandem repeat mining and maximization of tandem repeat coverage to facilitate decoding of centromere architecture. We applied HiCAT to human CHM13-T2T and gapless *Arabidopsis thaliana* genomes. Our results not only were generally consistent with previous inferences but also greatly improved annotation continuity and revealed additional fine structures, demonstrating HiCAT’s performance and general applicability.
