## Additional file 2 for "HiCAT: A tool for automatic annotation of centromere structure"

### Sheet: Sheet1
Supplementary Table S1 Centromere region in human and Arabidopsis thaliana
Human CHM13 version 1.0 assemly				Arabidopsis thaliana Col-CEN assembly
Chromosomes	Start	End		Chromosomes	Start	End
1	121796218	126300656		1	14841109	17559778
2	92333539	94673018		2	3823791	6045243
3	91738494	92596313		3	13597187	15733925
4	52115581	54870604		4	4203901	6977949
5	47077198	49596620		5	11784130	14551809
6	58286939	61058622
7	60414370	63714496
8	44243543	46325076
9	44952789	47582587
10	39633785	41664580
11	51061950	54413485
12	34620831	37202143
13	16220361	18171058
14	10149798	12766096
15	17263917	18275855
16	35854534	37793358
17	23433664	27487230
18	15971634	20740248
19	25846349	29749516
20	26925846	29099648
21	11699867	12031015
22	12816949	15739833
X	57820108	60927196

### Sheet: Sheet2
4504438
2339479
857819
2755023
2519422
2771683
3300126
2081533
2629798
2030795
3351535
2581312
1950697
2616298
1011938
1938824
4053566
4768614
3903167
2173802
331148
2922884
3107088
