## Additional file 3 for "HiCAT: A tool for automatic annotation of centromere structure"

### Sheet: Sheet1
Supplementary Table S2 Comparison between HiCAT and previous studies for HORs in human centromeres
Chr	HOR in HiCAT	The length of HOR unit in monomer patern for HiCAT	HOR unit in monomer pattern for HiCAT	HOR unit repeat number	Previous reported HOR	Previous reported HOR length	Consistency
1	R1L2	2	3_4	8916	D1Z7	6	Top 2 and 3
	R2L6	6	3_4_7_5_1_2	842
	R3L6	6	2_1_5_7_4_3	741
	R4L14	14	7_5_1_2_7_4_3_4_7_5_1_2_3_4	12
	R5L4	4	1_2_3_4	39
2	R1L4	4	7_5_6_2	2261	D2Z1	4	Top 1
	R2L8	8	7_5_6_2_7_5_6_5	279
	R3L2	2	7_5	621
	R4L2	2	2_7	354
	R5L12	12	7_5_6_2_7_5_6_5_7_5_6_2	36
3	R1L17	17	18_17_16_2_8_3_4_9_14_10_15_5_6_9_7_11_12	254	D3Z1	17	Top 1
	R2L15	15	2_8_3_4_9_14_10_15_5_6_9_7_11_12_18	20
	R10L2	2	17_16	14
4	R1L19	19	7_8_9_12_1_2_3_4_8_9_13_5_2_11_6_7_1_2_10	618	D4Z1	19	Top 1
	R2L25	25	11_6_7_1_2_10_7_8_9_12_1_2_3_4_8_9_13_5_2_6_7_1_13_5_2	84
	R3L18	18	6_7_1_2_10_7_8_9_12_1_2_3_4_8_9_13_5_2	37
	R4L14	14	7_8_9_12_1_2_3_4_8_9_13_5_2_10	27
	R5L16	16	13_5_2_11_6_7_1_2_10_7_8_9_12_1_2_3	22
5	R1L12	12	3_4_6_1_8_5_3_2_3_4_6_7	607	D5Z2	6	Not in TOP5
	R2L4	4	3_4_6_7	1377
	R3L8	8	3_4_6_1_8_5_3_2	160
	R4L10	10	3_4_6_1_8_5_3_4_6_7	80
	R5L14	14	3_2_3_4_6_1_8_5_3_2_3_4_6_7	25
6	R1L18	18	18_4_5_11_6_12_1_13_2_7_16_15_8_3_14_9_4_10	647	D6Z1	18	Top 1
	R2L15	15	18_4_5_11_6_12_1_13_2_7_16_15_8_3_14	431
	R3L16	16	4_10_18_4_5_11_6_12_1_13_2_7_16_15_8_3	20
7	R1L6	6	2_1_6_9_11_5	2973	D7Z1	6	Top 1
	R2L10	10	8_9_11_5_2_1_6_9_11_5	57
	R3L4	4	2_1_6_9	104
	R4L4	4	9_11_5_2	49
	R5L4	4	5_2_1_6	40
8	R1L15	15	9_11_2_6_3_4_7_5_8_10_1_3_4_7_1	253	D8Z2	11	Top 4
	R2L7	7	3_4_7_5_8_10_1	520
	R3L8	8	9_11_2_6_3_4_7_1	410
	R4L11	11	5_8_10_1_9_11_2_6_3_4_7	229
	R5L19	19	3_4_7_1_9_11_2_6_3_4_7_5_8_10_1_9_11_2_6	18
9	R1L11	11	2_3_4_5_9_8_6_2_3_4_7	717	D9Z4	7	Top 3
	R2L4	4	2_3_4_5	1055
	R3L7	7	5_9_8_6_2_3_4	246
	R4L4	4	2_3_4_7	334
	R5L8	8	2_3_4_7_2_3_4_5	96
10	R1L6	6	5_7_11_9_3_1	944	D10Z1	8	Top 2
	R2L8	8	3_1_12_13_5_7_11_9	572
	R3L10	10	7_11_9_3_1_12_13_5_10_5	132
	R4L12	12	3_1_5_6_3_1_12_13_5_7_11_9	84
	R5L4	4	12_13_5_10	74
11	R1L5	5	4_2_5_3_1	3915	D11Z1	5	Top 1
12	R1L8	8	7_1_2_10_6_3_4_5	1434	D12Z3	8	Top 1
	R2L4	4	6_3_4_5	377
	R3L6	6	4_5_7_1_2_10	234
	R4L16	16	6_3_4_5_7_1_2_10_6_3_4_5_6_3_2_10	29
	R5L16	16	2_10_6_3_4_5_7_1_2_10_6_1_4_5_7_1	13
13	R1L7	7	1_4_6_7_8_9_3	1015	D13Z1	11	Top 2
	R2L11	11	7_8_9_3_1_11_2_5_1_4_6	567
	R3L4	4	1_11_2_5	54
14	R1L8	8	5_1_2_3_4_7_8_6	1891	D14Z9	8	Top 1
	R2L2	2	8_6	78
	R4L4	4	1_2_3_4	10
15	R1L11	11	8_3_9_11_4_6_7_14_10_1_2	305	D15Z3	11	Top 1
	R2L4	4	14_10_6_7	635
	R3L22	22	9_11_4_6_7_14_10_1_2_8_12_9_11_4_6_7_14_10_1_2_8_3	23
16	R1L10	10	6_3_4_3_7_8_5_1_2_1	989	D16Z2	10	Top 1
	R2L6	6	1_6_3_4_3_7	102
	R3L6	6	5_1_2_1_6_3	94
	R4L8	8	3_7_8_5_1_2_1_6	56
	R5L8	8	1_6_3_4_3_7_8_5	51
17	R1L14	14	2_13_7_17_8_14_11_22_15_5_18_20_16_12	1282	D17Z1	16	Not in TOP5
	R2L1	1	11	3854
	R3L14	14	1_12_2_13_7_17_8_14_3_9_4_5_10_6	185
	R4L8	8	12_2_13_7_17_8_14_11	18
	R5L12	12	17_8_14_11_22_15_5_18_20_16_12_21	11
18	R1L12	12	3_9_4_2_11_7_8_5_3_2_1_6	1554	D18Z1	12	Top 1
	R2L8	8	3_9_4_2_11_7_8_5	739
	R3L10	10	3_9_4_7_8_5_3_2_1_6	90
	R4L4	4	3_2_1_6	138
	R5L6	6	3_9_4_7_8_5	66
19	R1L2	2	5_6	11039	D19Z3	6	Top 2
	R2L6	6	4_2_3_1_5_6	120
20	R1L16	16	2_10_12_3_4_13_5_11_12_6_7_8_9_1_7_1	726	D20Z2	16	Top 1
	R2L14	14	1_2_10_12_3_4_13_5_11_12_6_7_8_9	36
	R3L14	14	13_5_11_12_6_7_8_9_1_7_1_2_10_12	17
	R4L2	2	7_1	84
	R5L8	8	10_12_3_4_13_5_11_12	16
21	R1L11	11	6_1_2_7_8_5_3_7_9_10_4	157	D21Z1	11	Top 1
	R2L9	9	7_9_10_4_6_1_2_7_8	22
22	R1L8	8	8_5_2_3_4_6_1_7	2091	D22Z?	8	Top 1
	R2L6	6	2_3_4_6_1_7	38
	R3L6	6	7_8_5_2_3_4	30
	R4L6	6	8_5_2_3_4_6	19
X	R1L12	12	2_8_11_3_4_1_9_7_5_12_6_10	1474	DXZ1	12	Top 1
	R3L5	5	3_4_1_9_7	16
