## Additional file 4 for "HiCAT: A tool for automatic annotation of centromere structure"

### Sheet: Sheet1
Supplementary Table S3 Comparison annotation coverage and continuity in CHM13 centromeres for HiCAT and HORmon
Coverage	BreakPoints(log10)	BreakPoints	Tools	Centromeres
0.946792	2.62737	424	HiCAT	CEN1
0.813558	3.66839	4660	HORmon	CEN1
0.964742	2.23805	173	HiCAT	CEN2
0.909338	3.24477	1757	HORmon	CEN2
0.990116	0.60206	4	HiCAT	CEN3
0.974216	1.93952	87	HORmon	CEN3
0.941755	1.83885	69	HiCAT	CEN4
0.982761	2.88705	771	HORmon	CEN4
0.925448	2.22011	166	HiCAT	CEN5
0.743325	3.43965	2752	HORmon	CEN5
0.982051	1.34242	22	HiCAT	CEN6
0.995825	2.61278	410	HORmon	CEN6
0.985462	1.76343	58	HiCAT	CEN7
0.982751	2.61805	415	HORmon	CEN7
0.981374	1.90309	80	HiCAT	CEN8
0.949447	3.06781	1169	HORmon	CEN8
0.936139	2.19866	158	HiCAT	CEN9
0.883047	3.4633	2906	HORmon	CEN9
0.904922	2.19312	156	HiCAT	CEN10
0.918171	3.14364	1392	HORmon	CEN10
0.995317	1.41497	26	HiCAT	CEN11
0.997213	2.00432	101	HORmon	CEN11
0.973788	1.87506	75	HiCAT	CEN12
0.959559	3.11193	1294	HORmon	CEN12
0.996622	1	10	HiCAT	CEN13
0.998108	2.86094	726	HORmon	CEN13
0.99619	0.954243	9	HiCAT	CEN14
0.984854	2.29226	196	HORmon	CEN14
0.960388	1.57978	38	HiCAT	CEN15
0.967322	2.84448	699	HORmon	CEN15
0.982786	1.32222	21	HiCAT	CEN16
0.987433	2.58206	382	HORmon	CEN16
0.988092	1.64345	44	HiCAT	CEN17
0.991156	2.55871	362	HORmon	CEN17
0.972099	2.03342	108	HiCAT	CEN18
0.970525	3.24304	1750	HORmon	CEN18
0.993904	1.69897	50	HiCAT	CEN19
0.916175	2.90363	801	HORmon	CEN19
0.978993	1.30103	20	HiCAT	CEN20
0.994629	2.42813	268	HORmon	CEN20
0.977207	0.30103	2	HiCAT	CEN21
0.995072	1.68124	48	HORmon	CEN21
0.996768	0.845098	7	HiCAT	CEN22
0.984287	2.54033	347	HORmon	CEN22
0.983458	1.25527	18	HiCAT	CENX
0.994286	2.04139	110	HORmon	CENX
