## Additional file 5 for "HiCAT: A tool for automatic annotation of centromere structure"

### Sheet: Sheet1
Supplementary Table S4 HiCAT HORs in Arabidopsis thaliana centromeres
Chr	HOR in HiCAT	The length of HOR unit in monomer patern for HiCAT	HOR unit in monomer pattern for HiCAT	HOR unit repeat number
1	R1L2	2	35_4	3246
	R2L1	1	35	6163
	R3L1	1	4	2265
	R4L2	2	35_1	65
	R5L3	3	4_35_5	31
2	R1L1	1	4	3481
	R2L2	2	6_4	1213
	R3L1	1	6	1587
	R4L4	4	2_4_6_5	172
	R5L3	3	4_5_2	216
	R18L8	8	6_4_5_2_6_5_2_4	16
3	R1L2	2	21_2	2207
	R2L1	1	36	3056
	R3L1	1	2	2830
	R4L1	1	21	1990
	R5L2	2	21_36	790
4	R1L1	1	86	6000
	R2L2	2	2_3	2247
	R3L1	1	2	3095
	R4L1	1	3	2179
	R5L3	3	3_2_1	132
5	R1L1	1	272	2211
	R2L1	1	172	1495
	R3L2	2	59_172	446
	R4L1	1	198	817
	R5L2	2	198_172	314
