## Additional file 6 for "HiCAT: A tool for automatic annotation of centromere structure"

### Sheet: Sheet1
Supplementary Table S5 Runtime for HiCAT in human and Arabidopsis thaliana
Species	Chromosome	DNA segment length	Time (second)
Human	1	4504438	4253
Human	2	2339479	1316
Human	3	857819	115
Human	4	2755023	896
Human	5	2519422	1011
Human	6	2771683	867
Human	7	3300126	1402
Human	8	2081533	595
Human	9	2629798	1214
Human	10	2030795	722
Human	11	3351535	1984
Human	12	2581312	1229
Human	13	1950697	423
Human	14	2616298	813
Human	15	1011938	135
Human	16	1938824	494
Human	17	4053566	2410
Human	18	4768614	3208
Human	19	3903167	3395
Human	20	2173802	630
Human	21	331148	28
Human	22	2922884	1322
Human	X	3107088	1576
Arabidopsis thaliana	1	2718670	5108
Arabidopsis thaliana	2	2221453	3056
Arabidopsis thaliana	3	2136739	2968
Arabidopsis thaliana	4	2774049	5153
Arabidopsis thaliana	5	2767680	7640
